# Polo-like kinase 1 regulates growth in juvenile *Fasciola hepatica*

**DOI:** 10.1101/2025.07.24.666572

**Authors:** Paul McCusker, Nathan G. Clarke, Rebecca Armstrong, Duncan Wells, Emily Robb, Paul McVeigh, Andreas Krasky, John Harrington, Paul M. Selzer, Nikki J. Marks, Aaron G. Maule

## Abstract

*Fasciola* sp. (liver fluke) are parasitic flatworms that impose a significant burden on the agri-food industry and human health. Immature worms can cause severe damage to the liver as they migrate towards the bile ducts, and yet there is only a single drug to treat this pathogenic life stage, driving the need to identify targets for novel flukicides. Given their crucial role in the growth/development of immature *Fasciola hepatica*, neoblast-like stem cells are an attractive source of new flukicide targets. Kinases are a hugely diverse group of phosphorylating enzymes with key roles in almost all cellular processes. Kinase dysregulation can result in the development of cancerous cells/tissues, linking many to cell cycle-associated proliferation and growth. Here, we annotate the *F. hepatica* kinome, identifying 271 putative protein kinases, representing around 1.6% of predicted *F. hepatica* protein-coding genes with family proportions similar to those of other parasitic flatworms. Many of these kinases, such as polo-like kinase 1 (*fhplk1*), are upregulated in immature worms undergoing rapid growth and development, a process underpinned by the proliferation of neoblast-like stem cells. RNA interference (RNAi)-mediated silencing of *fhplk1* in juvenile liver fluke reduced growth and cell proliferation, suggesting a conserved role within the cell-cycle; the cessation of stem cell proliferation persisted for at least a week following *fhplk1-*RNAi. A PLK inhibitor (BI 2536) was shown to phenocopy the *fhplk1*-RNAi phenotype in a dose-dependent manner, supporting the feasibility of targeting *F. hepatica* neoblast-like cells through kinase inhibitors. Transcriptomic analysis of *fhplk1*-RNAi juveniles revealed 946 downregulated genes, principally associated with the cell cycle or ribosomes. Over 80 of these downregulated genes were also downregulated following juvenile *F. hepatica* irradiation, supporting roles for these kinases in neoblast-like stem cells, and marking them as putative targets for control. Among the 1244 upregulated genes in *fhplk1-*RNAi juvenile worms were many neurotransmitters, receptors and ion channels, exposing the apparent upregulation of diverse inter-cellular signalling systems. While many neurotransmitter pathways promote proliferation in mammalian systems the interaction between neoblast-like stem cells and neuronal signalling in parasitic flatworms remains elusive. Here, the transcriptomic response of *fhplk1-*RNAi juveniles supports a link between neoblast-like stem cell driven growth/development and neuronal signalling.

**Author Summary:** The liver fluke is a parasitic flatworm which causes disease in livestock and humans around the world. While establishing the infection, immature liver fluke migrate through the host liver causing significant damage. Unfortunately, only one drug is currently recommended for treatment of these immature worms, though resistance to this drug is now widespread and exposes the pressing need to develop novel drugs. As worms migrate through the liver, they undergo growth and development which is facilitated by proliferating stem cells. These neoblast-like cells are akin to stem cells seen in other organisms, and as such are responsible for new tissue growth. Many stem cells express kinases, a large family of enzymes that control many cellular processes. In this study we identified all the potential kinases in the liver fluke, including those that may function in neoblast-like stem cells. One of these kinases, polo-like kinase 1 (PLK1), has been linked to cancer development in humans. We used reverse genetics to silence this gene, allowing us to understand its function. Silencing PLK1 reduced worm growth and stopped neoblast-like cell proliferation, confirming that it has an important role in growth and cell division. Also, we showed that a PLK1 inhibitor, developed for cancer treatments, reduced growth and neoblast-like cell activity, illustrating the potential for targeting liver fluke kinases associated with neoblast-like cells with drugs, providing new routes to drug development. We then carried out RNA sequencing of worms after PLK1 was silenced to show the effects of neoblast-like cell loss on the expression of other genes. We found a decrease in the expression of genes that regulate cell division, but an increase in the expression of genes related to inter-cell signalling, including neuronal genes. This supports evidence for interactions between the nervous system and neoblast-like cells which could be exploited in future drug discovery.
