## Supplementary material for "Polo-like kinase 1 regulates growth in juvenile *Fasciola hepatica*": S2_Table

### Sheet: Kinase expression in transcript
Downregulated following Irradiation*	Family/Subfamily		Upregulated in vivo**	Family/Subfamily
FhHiC23_g5821	TK: FGFR		FhHiC23_g15836	Other: EIF2AK
FhHiC23_g12201	PI3/PI4K: ATR		FhHiC23_g5666	Other: STKLD
FhHiC23_g6174	TK: FGFR		FhHiC23_g13583	Other: WEE
FhHiC23_g6132	Other: PLK		FhHiC23_g7353	CMGC: CDK
FhHiC23_g5406	AGC: CIT		FhHiC23_g16396	RGC: NPR
FhHiC23_g6062	CAMK: PIM		FhHiC23_g10714	CMGC: CLK
			FhHiC23_g1262	TKL: BMPR1
			FhHiC23_g6132	Other: PLK
			FhHiC23_g3584	CMGC: MAPK
			FhHiC23_g7848	AGC: MASTL
			FhHiC23_g13507	CMGC: MAPK
			FhHiC23_g15330	Other: AURK
			FhHiC23_g16347	CMGC: CDK
			FhHiC23_g2152	TKL: ACVL
			FhHiC23_g11545	CAMK: MELK
			FhHiC23_g11507	CMGC: CDKL
			FhHiC23_g11417	TK: ROR
			FhHiC23_g5010	CAMK: DCLK
			FhHiC23_g8283	TK: FLT
			FhHiC23_g5821	TK: FGFR
			FhHiC23_g289	STE: MAP3K
*Taken from datasets published in McCusker et al. 2024 Neoblast-like stem cells of Fasciola hepatica, PLoS Pathogens, doi.org/10.1371/journal.ppat.1011903
** Taken from datasets published in Robb et al. 2022 Transcriptomic analysis supports a role for the nervous system in regulating growth and development of Fasciola hepatica juveniles, PLoS NTDs, doi.org/10.1371/journal.pntd.0010854
