## Supplementary material for "Polo-like kinase 1 regulates growth in juvenile *Fasciola hepatica*": S4_Table

### Sheet: Down_irrFhep_irrSman_plkRNAi
Transcript_ID	Log2FoldChange irradiated F. hepatica (DESeq, p<0.05)	Log2FoldChange fhplk1 RNAi F. hepatica (DESeq, p<0.001)	Downregulated irradiated S. mansoni (Log2FoldChange ≥ 2, DESeq, p<0.05)	Putative Gene ID (based on BLAST and lab annotations)
FhHiC23_g16253	-2.43076	-1.19191	Smp_154080	unknown
FhHiC23_g15482	-2.67416	-1.18407	Smp_306080	pola
FhHiC23_g5786	-2.38869	-1.17763	Smp_135890	zfp
FhHiC23_g6577	-2.20149	-1.15535	Smp_137390	histone stem-loop binding
FhHiC23_g12201	-3.54093	-1.07142	Smp_162340	atr
FhHiC23_g6525	-0.813614	-1.05738	Smp_139530	p53
FhHiC23_g6174	-3.02612	-1.04265	Smp_175590	fgfr
FhHiC23_g11153	-2.24771	-0.959416	Smp_076600	transcription factor
FhHiC23_g6247	-2.2213	-0.911804	Smp_086860	h2a
FhHiC23_g7634	-1.65981	-0.897415	Smp_082490	cyclin B
FhHiC23_g7743	-2.60135	-0.87816	Smp_094140	mcm6
FhHiC23_g15921	-2.49266	-0.866752	Smp_172530	mcm4
FhHiC23_g688	-2.2787	-0.85964	Smp_143490	mcm5
FhHiC23_g10852	-2.32443	-0.847334	Smp_155390	unknown
FhHiC23_g4745	-1.10702	-0.766425	Smp_129710	unknown
FhHiC23_g9465	-1.87949	-0.763007	Smp_179710	smht
FhHiC23_g2124	-2.04012	-0.67632	Smp_247400	faci
FhHiC23_g15179	-1.0492	-0.644597	Smp_032500	mcm7
FhHiC23_g3175	-1.00952	-0.628806	Smp_145470	zfp
FhHiC23_g5935	-0.58174	-0.541631	Smp_179320	eIF-2
FhHiC23_g6942	-1.08426	-0.498577	Smp_138470	unknown

### Sheet: Down_irrFhep_irrSman
Transcript_ID	Log2FoldChange irradiated F. hepatica (DESeq, p<0.05)	Downregulated irradiated S. mansoni (Log2FoldChange ≥ 2, DESeq, p<0.05)	Putative Gene ID (based on BLAST and lab annotations)
FhHiC23_g6132	-0.818343	Smp_009600	unknown
FhHiC23_g16501	-0.489083	Smp_340780	anillin

### Sheet: Down_irrSman_plkRNAi
Transcript_ID	Log2FoldChange fhplk1 RNAi F. hepatica (DESeq, p<0.001)	Downregulated irradiated S. mansoni (Log2FoldChange ≥ 2, DESeq, p<0.05)	Putative Gene ID (based on BLAST and lab annotations)
FhHiC23_g13942	-2.65633	Smp_144160	unknown
FhHiC23_g10724	-2.44172	Smp_142820	unknown
FhHiC23_g15617	-2.3577	Smp_026400	hepatic leukaemia factor
FhHiC23_g5660	-2.28539	Smp_054610	wdhd1
FhHiC23_g78	-2.23043	Smp_047620	mastl
FhHiC23_g11743	-2.21581	Smp_135900	unknown
FhHiC23_g1896	-2.05499	Smp_128200	kif23
FhHiC23_g15193	-1.92411	Smp_153520	ect2
FhHiC23_g97	-1.92584	Smp_047610	eIF-2A
FhHiC23_g1299	-1.90659	Smp_071890	traip
FhHiC23_g11277	-1.77865	Smp_151320	tpx2
FhHiC23_g12508	-1.71066	Smp_021590	racgap1
FhHiC23_g2499	-1.54542	Smp_137090	bard-1
FhHiC23_g10504	-1.47914	Smp_176010	ckap5
FhHiC23_g13251	-1.43818	Smp_176260	unknown
FhHiC23_g9697	-1.42605	Smp_176000	aspm
FhHiC23_g1917	-1.41894	Smp_128210	clspn
FhHiC23_g5737	-1.31927	Smp_067260	pola
FhHiC23_g314	-1.29563	Smp_143460	unknown
FhHiC23_g4072	-1.25929	Smp_072560	unknown
FhHiC23_g4821	-1.25247	Smp_028050	unknown
FhHiC23_g3615	-1.25255	Smp_169970	ndc80
FhHiC23_g1789	-1.24343	Smp_133990	topbp
FhHiC23_g1524	-0.808079	Smp_171370	parl
FhHiC23_g16252	-0.708728	Smp_154090	mtfr1
FhHiC23_g11562	-0.618887	Smp_079050	p58
FhHiC23_g5263	-0.484237	Smp_004060	cdc20
FhHiC23_g7848	-2.09958	Smp_346310	mastl
FhHiC23_g11545	-1.4818	Smp_247600	melk
FhHiC23_g16329	-1.24911	Smp_344210	unknown
FhHiC23_g11389	-0.898396	Smp_244430	unknown
FhHiC23_g8435	-0.829208	Smp_309960	kif4
FhHiC23_g16557	-0.789179	Smp_307070	orc3
FhHiC23_g2322	-0.762775	Smp_334160	kif11

### Sheet: Down_irrFhep_plkRNAi
Transcript_ID	Log2FoldChange irradiated F. hepatica (DESeq, p<0.05)	Log2FoldChange fhplk1 RNAi F. hepatica (DESeq, p<0.001)	Putative Gene ID (based on BLAST and lab annotations)
FhHiC23_g11051	-2.27661	-2.23537	ascl5
FhHiC23_g5821	-2.13264	-2.03117	fgfr
FhHiC23_g13293	-1.93779	-1.53079	prdm1
FhHiC23_g12649	-1.75406	-1.61657	glis3
FhHiC23_g8182	-1.69734	-2.79221	unknown
FhHiC23_g3549	-1.68406	-1.84115	unknown
FhHiC23_g2811	-1.5705	-2.14117	ki67
FhHiC23_g16644	-1.5479	-1.98002	klf1
FhHiC23_g1713	-1.46924	-1.2475	arhgap
FhHiC23_g16105	-1.46703	-2.92962	hes-1
FhHiC23_g4715	-1.3113	-3.12314	unknown
FhHiC23_g11426	-1.18279	-1.25524	CaBP
FhHiC23_g1685	-1.16899	-2.47259	mcm3
FhHiC23_g11681	-1.06554	-1.13284	unknown
FhHiC23_g5631	-1.03627	-2.11984	zfp
FhHiC23_g5362	-1.03466	-1.81046	pld
FhHiC23_g2799	-1.00698	-2.75348	chtf18
FhHiC23_g5215	-0.949155	-6.79305	unknown
FhHiC23_g5216	-0.927583	-10.9339	unknown
FhHiC23_g16331	-0.892972	-0.889164	nfil3
FhHiC23_g4483	-0.884984	-6.00338	unknown
FhHiC23_g5787	-0.842052	-1.51538	mcm2
FhHiC23_g5406	-0.794046	-1.26711	cit
FhHiC23_g15108	-0.759339	-1.92713	unknown
FhHiC23_g14365	-0.740246	-5.81131	unknown
FhHiC23_g10965	-0.679584	-2.47382	kpna2
FhHiC23_g10730	-0.676061	-1.03936	rrm2
FhHiC23_g14962	-0.654784	-1.27081	atp11
FhHiC23_g6701	-0.624498	-1.28733	unknown
FhHiC23_g9737	-0.622825	-0.98444	lbr
FhHiC23_g1955	-0.622016	-0.719667	nesprin
FhHiC23_g11858	-0.612723	-1.39436	zfp
FhHiC23_g15784	-0.569187	-0.919923	condensin subunit
FhHiC23_g5936	-0.543905	-0.50743	ago
FhHiC23_g3021	-0.538637	-0.95248	cbx1
FhHiC23_g10729	-0.529254	-1.18215	rrm2
FhHiC23_g7512	-0.51973	-1.71177	α-tub
FhHiC23_g9599	-0.510785	-1.39365	h1
FhHiC23_g9597	-0.507043	-1.30479	h1
FhHiC23_g7511	-0.489668	-1.48098	α-tub
FhHiC23_g16076	-0.400248	-0.780278	minpp1
FhHiC23_g16321	-0.396237	-1.26178	unknown
FhHiC23_g11529	-0.380559	-0.732586	rnmt
FhHiC23_g1174	-0.369258	-0.563272	mterfd
FhHiC23_g12915	-0.320966	-0.504252	top2b
FhHiC23_g12640	-0.236125	-0.564192	carp1
