## Supplementary material for "Polo-like kinase 1 regulates growth in juvenile *Fasciola hepatica*": S5_Table

### Sheet: Neuropeptide_FC_plk1RNAi
Gene ID	Neuropeptide	Log2 FoldChange	Standard Error of Log2 FoldChange
MSTRG.11820	npp2	1.42246	0.324442
FhHiC23_g7117	npp5	0.444119	0.233886
FhHiC23_g2939	npp6.1	0.874577	0.123015
FhHiC23_g168	npp14	0.989407	0.167871
MSTRG.9250	npp15	1.15209	0.126244
FhHiC23_g13780	npp20.1	0.670851	0.179655
FhHiC23_g16563	npp20.2	1.57559	0.798224
FhHiC23_g11229	npp20.4	0.986158	0.156643
FhHiC23_g5757	npp23	1.30363	0.266816
FhHiC23_g5374	npp26	1.48666	0.27875
FhHiC23_g10068	npp27	0.844163	0.297683
FhHiC23_g4100	npp28.1	0.755618	0.166728
FhHiC23_g4138	npp28.2	0.855389	0.171815
FhHiC23_g16619	npp35.2	0.851005	0.147326
FhHiC23_g807	npp36.1	0.477544	0.240122
FhHiC23_g14176	npp38	0.916967	0.39212
FhHiC23_g4764	npp39	0.664291	0.258786
FhHiC23_g186	npp40	0.650758	0.120016
FhHiC23_g5042	npp41	0.556872	0.285954
FhHiC23_g13950	npp43	1.15769	0.156529
FhHiC23_g6358	npp48	0.705915	0.173017
FhHiC23_g8177	npp49	0.762967	0.187237
