## Supplementary material for "Polo-like kinase 1 regulates growth in juvenile *Fasciola hepatica*": S7_Table

### Sheet: Signalling genes log2FC compare
DESeq2				NCBI nr BLAST		NCBI nr BLAST (excl. F. hepatica)		Swissprot BLAST		Landmark BLAST		EggNOG orthology Annotation		Lab annotation
Gene ID	log2FoldChange plk RNAi	log2FoldChange in vivo	Absolute log2FoldChange Difference	Top Hit Description	Top Hit Species	Top Hit Description	Top Hit Species	Top Hit Description	Top Hit Species	Top Hit Description	Top Hit Species	Gene Name	eggNOG Description	lab annotation
FhHiC23_g7378	1.31932	-3.90434	2.58502	hypothetical protein D915_003237 [Fasciola hepatica]	Fasciola hepatica	hypothetical protein FGIG_09835 [Fasciola gigantica]	Fasciola gigantica	TRPM8 channel-associated factor 2; AltName: TRP channel-associated factor 2 [Homo sapiens]	Homo sapiens	TRPM8 channel-associated factor 2 isoform F [Homo sapiens]	Homo sapiens	FAM115C	Peptidase M60-like family
FhHiC23_g11229	0.986158	-3.30044	2.31428	hypothetical protein D915_003842 [Fasciola hepatica]	Fasciola hepatica	hypothetical protein FGIG_03423 [Fasciola gigantica]	Fasciola gigantica	-	-	-	-	-	-	npp20.4
FhHiC23_g13780	0.670851	-2.65932	1.98847	hypothetical protein D915_005478 [Fasciola hepatica]	Fasciola hepatica	hypothetical protein FGIG_08911 [Fasciola gigantica]	Fasciola gigantica	Neuropeptide F; Short=AeaNPF; Short=NPF; Flags: Precursor [Aedes aegypti]	Aedes aegypti	-	-	-	-	npp20.1
FhHiC23_g9532	0.815896	-2.76096	1.94506	TNF receptor-associated factor 4 [Fasciola hepatica]	Fasciola hepatica	TNF receptor-associated factor 4 [Fasciolopsis buski]	Fasciolopsis buski	TNF receptor-associated factor 4; AltName: Cysteine-rich motif associated to RING and Traf domains protein 1 [Mus musculus]	Mus musculus	TNF receptor-associated factor 2 isoform X2 [Homo sapiens]	Caenorhabditis elegans	trf-1	activation of NF-kappaB-inducing kinase activity
FhHiC23_g469	1.09093	-2.84602	1.75508	Secreted frizzled protein 2 [Fasciola hepatica]	Fasciola hepatica	Secreted frizzled protein 2 [Fasciola gigantica]	Fasciola gigantica	Secreted frizzled-related protein 2; Short=sFRP-2; Flags: Precursor [Gallus gallus]	Gallus gallus	secreted frizzled-related protein 5 precursor [Danio rerio]	Danio rerio	SFRP5	convergent extension involved in somitogenesis
FhHiC23_g16843	0.57458	-2.23496	1.66038	hypothetical protein D915_000157 [Fasciola hepatica]	Fasciola hepatica	Frizzled-4 [Fasciola gigantica]	Fasciola gigantica	Frizzled-4; Short=Fz-4; Short=mFz4; AltName: CD_antigen=CD344; Flags: Precursor [Mus musculus]	Mus musculus	frizzled-9 [Danio rerio]	Mus musculus	-	Frizzled/Smoothened family membrane region
FhHiC23_g11811	0.902916	-2.54035	1.63743	Choline O-acetyltransferase [Fasciola hepatica]	Fasciola hepatica	Choline O-acetyltransferase [Fasciolopsis buski]	Fasciolopsis buski	Choline O-acetyltransferase; Short=CHOACTase; Short=ChAT; Short=Choline acetylase [Sus scrofa]	Sus scrofa	choline O-acetyltransferase isoform 1 [Homo sapiens]	Mus musculus	CHAT	O-acetyltransferase activity
FhHiC23_g8177	0.762967	-2.31816	1.55519	hypothetical protein D915_005480 [Fasciola hepatica]	Fasciola hepatica	hypothetical protein FGIG_05510 [Fasciola gigantica]	Fasciola gigantica	-	-	-	-	-	-	npp49
FhHiC23_g8472	1.47575	-3.02518	1.54943	Acid sensing ion channel 4 pituitary [Fasciola hepatica]	Fasciola hepatica	Acid sensing ion channel 4 pituitary [Fasciolopsis buski]	Fasciolopsis buski	Acid-sensing ion channel 4; Short=ASIC4; AltName: Amiloride-sensitive cation channel 4 [Mus musculus]	Mus musculus	acid-sensing ion channel 4 isoform X2 [Homo sapiens]	Homo sapiens	-	sodium channel activity
FhHiC23_g5707	0.840693	-2.29431	1.45361	Neuroendocrine protein 7b2 [Fasciola hepatica]	Fasciola hepatica	Neuroendocrine protein 7b2, partial [Fasciola gigantica]	Fasciola gigantica	Neuroendocrine protein 7B2; Flags: Precursor [Drosophila melanogaster]	Drosophila melanogaster	neuroendocrine protein 7B2 precursor [Danio rerio]	Caenorhabditis elegans	SCG5	peptide hormone processing
FhHiC23_g8947	2.70425	-1.26239	1.44185	hypothetical protein FGIG_11594 [Fasciola gigantica]	Fasciola gigantica	hypothetical protein FGIG_11594 [Fasciola gigantica]	Fasciola gigantica	-	-	membrane frizzled-related protein isoform X1 [Danio rerio]	Danio rerio	-	cobalamin catabolic process
FhHiC23_g3220	0.72974	-2.122	1.39226	putative muscarinic acetylcholine receptor gar-2 [Fasciola hepatica]	Fasciola hepatica	putative muscarinic acetylcholine receptor gar-2 [Fasciolopsis buski]	Fasciolopsis buski	Muscarinic acetylcholine receptor gar-2; AltName: G-protein-linked acetylcholine receptor 2 [Caenorhabditis elegans]	Caenorhabditis elegans	muscarinic acetylcholine receptor M3 isoform X1 [Homo sapiens]	Drosophila melanogaster	gar-1	G-protein coupled acetylcholine receptor activity
FhHiC23_g9059	0.73973	-1.96736	1.22763	Neuroendocrine convertase [Fasciola hepatica]	Fasciola hepatica	Neuroendocrine convertase [Fasciola gigantica]	Fasciola gigantica	Neuroendocrine convertase 2; Short=NEC 2; AltName: KEX2-like endoprotease 2; AltName: Prohormone convertase 2; AltName: Proprotein convertase 2; Short=PC2; Flags: Precursor [Mus musculus]	Mus musculus	furin isoform 1 preproprotein [Homo sapiens]	Mus musculus	PCSK2	Belongs to the peptidase S8 family
FhHiC23_g2	1.06962	-2.29596	1.22634	Synaptic vesicular amine transporter [Fasciola gigantica]	Fasciola gigantica	Synaptic vesicular amine transporter [Fasciola gigantica]	Fasciola gigantica	Synaptic vesicular amine transporter; AltName: Monoamine transporter; AltName: Solute carrier family 18 member 2; AltName: Vesicular amine transporter 2; Short=VAT2 [Rattus norvegicus]	Rattus norvegicus	chromaffin granule amine transporter isoform a [Homo sapiens]	Drosophila melanogaster	SLC18A1	GO:0015222
FhHiC23_g1585	1.02277	-2.10835	1.08558	Transporter [Fasciola hepatica]	Fasciola hepatica	Transporter [Fasciola gigantica]	Fasciola gigantica	Sodium-dependent serotonin transporter; AltName: 5HT transporter; Short=5HTT; AltName: Cocaine-sensitive serotonin transporter; AltName: dSERT1 [Drosophila melanogaster]	Drosophila melanogaster	sodium-dependent serotonin transporter isoform X1 [Danio rerio]	Drosophila melanogaster	SerT	dopamine:sodium symporter activity
FhHiC23_g3921	1.12369	-2.17753	1.05384	High-affinity choline transporter 1 [Fasciola hepatica]	Fasciola hepatica	High-affinity choline transporter 1 [Fasciola gigantica]	Fasciola gigantica	High affinity choline transporter 1; Short=rCHT1; AltName: Hemicholinium-3-sensitive choline transporter; Short=CHT; AltName: Solute carrier family 5 member 7 [Rattus norvegicus]	Rattus norvegicus	high affinity choline transporter 1 isoform X1 [Mus musculus]	Homo sapiens	-	choline:sodium symporter activity
FhHiC23_g6434	0.761536	-1.80977	1.04823	Nephrin [Fasciola hepatica]	Fasciola hepatica	Irregular chiasm C-roughest protein [Fasciola gigantica]	Fasciola gigantica	Synaptogenesis protein syg-2; AltName: Synaptogenesis abnormal protein 2; Flags: Precursor [Caenorhabditis elegans]	Caenorhabditis elegans	Synaptogenesis protein syg-2 [Caenorhabditis elegans]	Drosophila melanogaster	NPHS1	myoblast fusion
FhHiC23_g5374	1.48666	-2.45162	0.964965	hypothetical protein FGIG_09362 [Fasciola gigantica]	Fasciola gigantica	hypothetical protein FGIG_09362 [Fasciola gigantica]	Fasciola gigantica	-	-	-	-	-	-	npp26
FhHiC23_g14026	0.451715	-1.39195	0.940239	hypothetical protein D915_007054 [Fasciola hepatica]	Fasciola hepatica	hypothetical protein FGIG_07622 [Fasciola gigantica]	Fasciola gigantica	Cubilin; AltName: Intrinsic factor-cobalamin receptor; Flags: Precursor [Sus scrofa]	Sus scrofa	-	-	-	It is involved in the biological process described with receptor-mediated endocytosis
FhHiC23_g14824	0.867192	-1.77086	0.903666	Frizzled-8 [Fasciola hepatica]	Fasciola hepatica	Frizzled-5 [Fasciolopsis buski]	Fasciolopsis buski	Frizzled-8; Short=Fz-8; Short=Xfz8; Flags: Precursor [Xenopus laevis]	Xenopus laevis	frizzled-5 precursor [Mus musculus]	Danio rerio	FZD5	Wnt-activated receptor activity
FhHiC23_g2939	0.874577	-1.76358	0.889	hypothetical protein D915_001019 [Fasciola hepatica]	Fasciola hepatica	hypothetical protein FGIG_09398 [Fasciola gigantica]	Fasciola gigantica	-	-	-	-	-	-	npp6.1
FhHiC23_g14040	0.605989	-1.47951	0.873522	unnamed protein product [Echinostoma caproni]	Echinostoma caproni	unnamed protein product [Echinostoma caproni]	Echinostoma caproni	Glycine amidinotransferase, mitochondrial; AltName: L-arginine:glycine amidinotransferase; AltName: Transamidinase; Flags: Precursor [Rattus norvegicus]	Rattus norvegicus	glycine amidinotransferase, mitochondrial isoform X2 [Homo sapiens]	Mus musculus	GATM	glycine amidinotransferase
FhHiC23_g2534	0.731911	-1.58906	0.857147	Potassium channel subfamily K 8 [Fasciola hepatica]	Fasciola hepatica	Potassium channel subfamily K 8 [Fasciola gigantica]	Fasciola gigantica	TWiK family of potassium channels protein 7 [Caenorhabditis elegans]	Caenorhabditis elegans	Potassium channel domain-containing protein [Caenorhabditis elegans]	Caenorhabditis elegans	KCNK18	stabilization of membrane potential
FhHiC23_g10072	0.535728	-1.38955	0.853818	hypothetical protein FGIG_02216 [Fasciola gigantica]	Fasciola gigantica	hypothetical protein FGIG_02216 [Fasciola gigantica]	Fasciola gigantica	-	-	tetraspanin 66E, isoform A [Drosophila melanogaster]	Drosophila melanogaster	-	cell surface receptor signaling pathway
FhHiC23_g8329	0.628873	-1.48146	0.852591	Small G protein signaling modulator 1 [Fasciola hepatica]	Fasciola hepatica	unnamed protein product [Echinostoma caproni]	Echinostoma caproni	Small G protein signaling modulator 1; AltName: RUN and TBC1 domain-containing protein 2 [Homo sapiens]	Homo sapiens	small G protein signaling modulator 2 isoform X2 [Danio rerio]	Danio rerio	SGSM1	Small G protein signaling modulator 1
FhHiC23_g5642	0.895849	-1.73252	0.83667	Potassium voltage-gated channel subfamily D member 1 [Fasciola hepatica]	Fasciola hepatica	Potassium voltage-gated channel subfamily D member 1 [Fasciola gigantica]	Fasciola gigantica	Potassium voltage-gated channel protein Shal; AltName: Shaker cognate l; AltName: Shal2 [Drosophila melanogaster]	Drosophila melanogaster	A-type voltage-gated potassium channel KCND3 isoform 2 [Homo sapiens]	Drosophila melanogaster	KCND3	A-type (transient outward) potassium channel activity
FhHiC23_g2797	0.654237	-1.44534	0.791098	Topoisomerase II-associated PAT1 domain-containing protein [Fasciola hepatica]	Fasciola hepatica	Topoisomerase II-associated PAT1 domain-containing protein [Fasciola gigantica]	Fasciola gigantica	Protein piccolo; AltName: Aczonin [Gallus gallus]	Gallus gallus	protein piccolo isoform X2 [Danio rerio]	Mus musculus	PCLO	Piccolo presynaptic cytomatrix protein
FhHiC23_g4100	0.755618	-1.54124	0.785618	hypothetical protein D915_002494 [Fasciola hepatica]	Fasciola hepatica	hypothetical protein FBUS_03050 [Fasciolopsis buski]	Fasciolopsis buski	-	-	-	-	-	-	npp28.1
FhHiC23_g12107	0.994879	-1.77785	0.782973	putative rhodopsin orphan GPCR [Fasciola hepatica]	Fasciola hepatica	Cholecystokinin receptor type A [Fasciola gigantica]	Fasciola gigantica	-	-	-	-	-	7 transmembrane receptor (rhodopsin family)
FhHiC23_g1620	0.606294	-1.37316	0.766868	hypothetical protein D915_001634 [Fasciola hepatica]	Fasciola hepatica	hypothetical protein FGIG_12153 [Fasciola gigantica]	Fasciola gigantica	Monocarboxylate transporter 12; Short=MCT 12; AltName: Solute carrier family 16 member 12 [Mus musculus]	Mus musculus	monocarboxylate transporter 12 isoform X1 [Homo sapiens]	Drosophila melanogaster	-	monocarboxylate transporter
FhHiC23_g4138	0.855389	-1.57812	0.722734	hypothetical protein D915_000435 [Fasciola hepatica]	Fasciola hepatica	hypothetical protein FGIG_06794 [Fasciola gigantica]	Fasciola gigantica	-	-	-	-	-	-	npp28.2
FhHiC23_g4036	0.538176	-1.14351	0.605332	Synaptotagmin-1, partial [Fasciola hepatica]	Fasciola hepatica	hypothetical protein PHET_03471 [Paragonimus heterotremus]	Paragonimus heterotremus	Synaptotagmin-1; AltName: Synaptotagmin I; AltName: p65 [Aplysia californica]	Aplysia californica	synaptotagmin-1 isoform X1 [Mus musculus]	Mus musculus	SYT2	fast, calcium ion-dependent exocytosis of neurotransmitter
MSTRG.11820	1.42246	-1.99786	0.575395	unnamed protein product [Echinostoma caproni]	Echinostoma caproni	unnamed protein product [Echinostoma caproni]	Echinostoma caproni	-	-	-	-	-	-	npp2
FhHiC23_g5653	0.690266	-1.25085	0.560579	Protein Wnt-4 [Fasciola hepatica]	Fasciola hepatica	Protein Wnt-4 [Fasciola gigantica]	Fasciola gigantica	Protein Wnt-4; Flags: Precursor [Gallus gallus]	Gallus gallus	protein Wnt-4a precursor [Danio rerio]	Danio rerio	WNT4	Ligand for members of the frizzled family of seven transmembrane receptors
FhHiC23_g2872	0.773987	-1.32807	0.554081	Neuropeptide FF receptor 1 [Fasciola hepatica]	Fasciola hepatica	Orexin receptor type 2 [Fasciolopsis buski]	Fasciolopsis buski	Orexin receptor type 2; Short=Ox-2-R; Short=Ox2-R; Short=Ox2R; AltName: Hypocretin receptor type 2 [Canis lupus familiaris]	Canis lupus familiaris	orexin receptor type 2 [Homo sapiens]	Mus musculus	-	7 transmembrane receptor (rhodopsin family)
FhHiC23_g9043	0.793424	-1.32847	0.535042	Phospholipid-transporting ATPase [Fasciola hepatica]	Fasciola hepatica	Phospholipid-transporting ATPase [Fasciolopsis buski]	Fasciolopsis buski	Probable phospholipid-transporting ATPase 8; Short=AtALA8; AltName: Aminophospholipid flippase 8 [Arabidopsis thaliana]	Arabidopsis thaliana	Phospholipid-transporting ATPase [Caenorhabditis elegans]	Danio rerio	ATP11B	Belongs to the cation transport ATPase (P-type) (TC 3.A.3) family. Type IV subfamily
FhHiC23_g12098	0.486119	-1.01328	0.527165	Neutral sphingomyelinase [Fasciola hepatica]	Fasciola hepatica	hypothetical protein CRM22_005244 [Opisthorchis felineus]/TGZ66609.1 hypothetical protein CRM22_005244 [Opisthorchis felineus]/TGZ66610.1 hypothetical protein CRM22_005244 [Opisthorchis felineus]/TGZ66611.1 hypothetical protein CRM22_005244 [Opisthorchis felineus]	Opisthorchis felineus/Opisthorchis felineus/Opisthorchis felineus/Opisthorchis felineus	Putative neutral sphingomyelinase [Caenorhabditis elegans]	Caenorhabditis elegans	Putative neutral sphingomyelinase [Caenorhabditis elegans]	Caenorhabditis elegans	SMPD2	sphingomyelin phosphodiesterase activity
FhHiC23_g11810	0.819358	-1.33915	0.519793	Vesicular acetylcholine transporter-A [Fasciola gigantica]	Fasciola gigantica	Vesicular acetylcholine transporter-A [Fasciola gigantica]	Fasciola gigantica	Vesicular acetylcholine transporter; Short=VAChT; AltName: Vesamicol-binding protein [Torpedo ocellata]	Torpedo ocellata	chromaffin granule amine transporter isoform a [Homo sapiens]	Drosophila melanogaster	unc-17	acetate ester transmembrane transporter activity
FhHiC23_g16663	1.12963	-0.617723	0.511905	hypothetical protein D915_000306 [Fasciola hepatica]	Fasciola hepatica	hypothetical protein FBUS_00850, partial [Fasciolopsis buski]	Fasciolopsis buski	-	-	-	-	-	synapse organization
FhHiC23_g11603	1.10381	-1.59385	0.490036	Neuronal tryptophan hydroxylase [Fasciola hepatica]	Fasciola hepatica	Tryptophan hydroxylase R [Fasciola gigantica]	Fasciola gigantica	Tryptophan 5-hydroxylase 1; AltName: Tryptophan 5-monooxygenase 1 [Gallus gallus]	Gallus gallus	tryptophan 5-hydroxylase 1 isoform 1 [Mus musculus]	Danio rerio	TPH1	tryptophan 5-monooxygenase activity
FhHiC23_g9107	1.05608	-1.54195	0.485866	Peptidyl-alpha-hydroxyglycine alpha-amidating lyase 2 [Fasciola hepatica]	Fasciola hepatica	Peptidyl-alpha-hydroxyglycine alpha-amidating lyase [Fasciola gigantica]	Fasciola gigantica	Peptidyl-glycine alpha-amidating monooxygenase B; Short=PAM-B; AltName: Peptide C-terminal alpha-amidating enzyme II; Short=AE-II; AltName: Peptidyl-glycine alpha-amidating monooxygenase II; Includes: Peptidylglycine alpha-hydroxylating monooxygenase B; Short=PHM-B; Includes: Peptidyl-alpha-hydroxyglycine alpha-amidating lyase B; AltName: Peptidylamidoglycolate lyase-B; Short=PAL-B; Flags: Precur…	Xenopus laevis	peptidyl-glycine alpha-amidating monooxygenase isoform X1 [Mus musculus]	Drosophila melanogaster	-	peptidyl-glycine alpha-amidating monooxygenase
FhHiC23_g16573	1.06332	-1.54117	0.477853	Glutamate-gated chloride channel [Fasciola hepatica]	Fasciola hepatica	Glutamate-gated chloride channel [Fasciola gigantica]	Fasciola gigantica	Glutamate-gated chloride channel alpha; AltName: Avermectin-sensitive glutamate-gated chloride channel GluCl alpha; AltName: GluCl alpha; Flags: Precursor [Caenorhabditis elegans]	Caenorhabditis elegans	Ig-like domain-containing protein [Caenorhabditis elegans]	Caenorhabditis elegans	GLRA3	extracellularly glycine-gated chloride channel activity
FhHiC23_g4174	0.705572	-1.18142	0.475852	Transmembrane serine protease 8 [Fasciola hepatica]	Fasciola hepatica	Transmembrane serine protease 8, partial [Fasciolopsis buski]	Fasciolopsis buski	Transmembrane protease serine 3; AltName: Serine protease TADG-12; AltName: Tumor-associated differentially-expressed gene 12 protein [Homo sapiens]	Homo sapiens	plasma kallikrein isoform X1 [Homo sapiens]	Homo sapiens	TMPRSS6	Belongs to the peptidase S1 family
FhHiC23_g9029	1.41587	-0.943756	0.472113	Aquaporin [Fasciola hepatica]	Fasciola hepatica	Aquaporin [Fasciolopsis buski]	Fasciolopsis buski	Aquaporin-3; Short=AQP-3; AltName: Aquaglyceroporin-3 [Homo sapiens]	Homo sapiens	aquaporin-9 isoform X1 [Mus musculus]	Homo sapiens	AQP3	glycerol channel activity
FhHiC23_g8217	1.02134	-1.4843	0.462963	Solute carrier family 22 member 2 [Fasciola hepatica]	Fasciola hepatica	Solute carrier family 22 member 2 [Fasciolopsis buski]	Fasciolopsis buski	Organic cation/carnitine transporter 2; AltName: High-affinity sodium-dependent carnitine cotransporter; AltName: Solute carrier family 22 member 5 [Homo sapiens]	Homo sapiens	solute carrier family 22 member 4 [Danio rerio]	Drosophila melanogaster	-	solute carrier family 22
FhHiC23_g16833	1.04536	-1.50447	0.459108	Transmembrane protein [Fasciola hepatica]	Fasciola hepatica	Organic solute transporter subunit alpha/Transmembrane protein 184 family-containing protein, partial [Fasciola gigantica]	Fasciola gigantica	Transmembrane protein 184B; AltName: Putative MAPK-activating protein FM08 [Homo sapiens]	Homo sapiens	transmembrane protein 184B isoform X4 [Homo sapiens]	Homo sapiens	-	transporter activity
FhHiC23_g16348	0.779631	-1.23153	0.451896	Polycystin 2 transient receptor potential cation channel [Fasciola hepatica]	Fasciola hepatica	Polycystin-2 [Fasciola gigantica]	Fasciola gigantica	Polycystin-2; AltName: Curly up; Short=Cup; AltName: Polycystic kidney disease 2 protein homolog; AltName: Transient receptor potential cation channel subfamily P member 2 [Danio rerio]	Danio rerio	polycystin-2-like protein 1 isoform X1 [Mus musculus]	Danio rerio	PKD2	metanephric cortical collecting duct development
FhHiC23_g12753	0.87673	-1.31977	0.443038	Synaptotagmin II [Fasciola hepatica]	Fasciola hepatica	Synaptotagmin II [Fasciola gigantica]	Fasciola gigantica	Synaptotagmin-1; AltName: Synaptotagmin I; AltName: p65 [Aplysia californica]	Aplysia californica	synaptotagmin-1 isoform X1 [Mus musculus]	Drosophila melanogaster	SYT2	fast, calcium ion-dependent exocytosis of neurotransmitter
FhHiC23_g5593	0.588351	-1.02825	0.439897	Potassium voltage-gated channel protein Shal [Fasciola hepatica]	Fasciola hepatica	potassium voltage-gated channel protein Shal [Fasciola gigantica]	Fasciola gigantica	A-type voltage-gated potassium channel KCND1; AltName: Potassium voltage-gated channel subfamily D member 1; AltName: Voltage-gated potassium channel subunit Kv4.1; Short=mShal [Mus musculus]	Mus musculus	A-type voltage-gated potassium channel KCND3 isoform 1 [Homo sapiens]	Mus musculus	KCND2	potassium voltage-gated channel
FhHiC23_g13702	0.781027	-1.21954	0.438515	Acetylcholine receptor subunit alpha-type acr-16 [Fasciola hepatica]	Fasciola hepatica	Acetylcholine receptor subunit alpha-type acr-16 [Fasciola gigantica]	Fasciola gigantica	Neuronal acetylcholine receptor subunit alpha-9-I; AltName: Nicotinic acetylcholine receptor subunit alpha-9-I; Short=NACHR alpha-9-I; Flags: Precursor [Oncorhynchus mykiss]	Oncorhynchus mykiss	neuronal acetylcholine receptor subunit alpha-7a [Danio rerio]	Danio rerio	-	acetylcholine-gated cation-selective channel activity
FhHiC23_g9451	1.1432	-1.58073	0.437535	hypothetical protein D915_000194 [Fasciola hepatica]	Fasciola hepatica	hypothetical protein FBUS_02481 [Fasciolopsis buski]	Fasciolopsis buski	Diuretic hormone receptor; Short=DH-R; Flags: Precursor [Acheta domesticus]	Acheta domesticus	diuretic hormone 44 receptor 1 [Drosophila melanogaster]	Drosophila melanogaster	GPRDIH1	receptor activity. It is involved in the biological process described with G-protein coupled receptor signaling pathway
FhHiC23_g3039	0.807644	-1.23277	0.425123	putative peptidylglycine alpha-hydroxylating monooxygenase [Fasciola gigantica]	Fasciola gigantica	putative peptidylglycine alpha-hydroxylating monooxygenase [Fasciola gigantica]	Fasciola gigantica	Probable peptidylglycine alpha-hydroxylating monooxygenase 1; Short=PHM; Flags: Precursor [Caenorhabditis elegans]	Caenorhabditis elegans	peptidyl-glycine alpha-amidating monooxygenase isoform X1 [Mus musculus]	Caenorhabditis elegans	-	Copper type II ascorbate-dependent monooxygenase, N-terminal domain
FhHiC23_g10099	1.17985	-1.60367	0.42382	Acetyl cholinesterase [Fasciola hepatica]	Fasciola hepatica	Acetyl cholinesterase [Fasciola gigantica]	Fasciola gigantica	Acetylcholinesterase; Short=BfAChE; Flags: Precursor [Bungarus fasciatus]	Bungarus fasciatus	acetylcholinesterase isoform E4-E6 precursor [Homo sapiens]	Mus musculus	-	Carboxylesterase family
FhHiC23_g2804	0.550586	-0.922251	0.371665	Monocarboxylate transporter [Fasciola hepatica]	Fasciola hepatica	Monocarboxylate transporter [Fasciola gigantica]	Fasciola gigantica	Monocarboxylate transporter 12; Short=MCT 12; AltName: Solute carrier family 16 member 12 [Xenopus tropicalis]	Xenopus tropicalis	monocarboxylate transporter 12 isoform X1 [Homo sapiens]	Danio rerio	SLC16A7	lactate transmembrane transporter activity
FhHiC23_g14199	0.706868	-1.07804	0.37117	Protocadherin-1 [Fasciola hepatica]	Fasciola hepatica	Protocadherin-1 [Fasciolopsis buski]	Fasciolopsis buski	Protocadherin-9; Flags: Precursor [Homo sapiens]	Homo sapiens	protocadherin-9 isoform X4 [Homo sapiens]	Danio rerio	-	homophilic cell adhesion via plasma membrane adhesion molecules
FhHiC23_g15389	0.829908	-1.19956	0.369653	Prohormone-4 [Fasciola hepatica]	Fasciola hepatica	Prohormone-4, partial [Fasciolopsis buski]	Fasciolopsis buski	IDLSRF-like peptide; Flags: Precursor [Camponotus floridanus]	Camponotus floridanus	Prohormone-4 [Caenorhabditis elegans]	Drosophila melanogaster	-	Low-density lipoprotein receptor domain class A
FhHiC23_g16537	1.07962	-0.720791	0.358827	putative synaptic vesicle protein synaptogyrin involved in regulation of ca2+-dependent exocytosis [Fasciola hepatica]	Fasciola hepatica	putative synaptic vesicle protein synaptogyrin involved in regulation of ca2+-dependent exocytosis [Fasciolopsis buski]	Fasciolopsis buski	Synaptogyrin-2; AltName: Cellugyrin [Bos taurus]	Bos taurus	synaptogyrin-1a [Danio rerio]	Danio rerio	SYNGR1	synaptogyrin 1
FhHiC23_g2848	0.732806	-1.07282	0.340018	Synapsin-1 [Fasciolopsis buski]	Fasciolopsis buski	Synapsin-1 [Fasciolopsis buski]	Fasciolopsis buski	Synapsin; Short=helSyn [Helix pomatia]	Helix pomatia	synapsin-3 isoform X1 [Homo sapiens]	Homo sapiens	-	signal release from synapse
FhHiC23_g3734	0.843163	-1.15418	0.311017	Polycystic kidney disease protein 2 [Fasciola hepatica]	Fasciola hepatica	Polycystic kidney disease protein 2 [Fasciola gigantica]	Fasciola gigantica	Polycystin-2-like protein 1; Short=Polycystin-2L1; AltName: Polycystic kidney disease 2-like 1 protein; AltName: Polycystin-2 homolog [Mus musculus]	Mus musculus	polycystin-2-like protein 1 isoform X1 [Mus musculus]	Mus musculus	PKD2	metanephric cortical collecting duct development
FhHiC23_g13865	1.18396	-0.930178	0.253782	Cholinesterase [Fasciola hepatica]	Fasciola hepatica	Cholinesterase [Fasciola gigantica]	Fasciola gigantica	Cholinesterase; AltName: Acylcholine acylhydrolase; AltName: Butyrylcholine esterase; AltName: Choline esterase II; AltName: EQ-BCHE; AltName: Pseudocholinesterase [Equus caballus]	Equus caballus	acetylcholinesterase isoform E4-E6 precursor [Homo sapiens]	Homo sapiens	ace-4	Belongs to the type-B carboxylesterase lipase family
FhHiC23_g16619	0.851005	-1.1042	0.253197	hypothetical protein FGIG_06273 [Fasciola gigantica]	Fasciola gigantica	hypothetical protein FGIG_06273 [Fasciola gigantica]	Fasciola gigantica	-	-	-	-	-	-	npp35.2
FhHiC23_g15338	0.91611	-1.14115	0.225043	Neural proliferation differentiation and control 1 [Fasciola hepatica]	Fasciola hepatica	Neural proliferation differentiation and control protein 1 [Fasciolopsis buski]	Fasciolopsis buski	Neural proliferation differentiation and control protein 1; Short=NPDC-1; Flags: Precursor [Mus musculus]	Mus musculus	neural proliferation differentiation and control protein 1 isoform X1 [Danio rerio]	Danio rerio	-	Neural proliferation, differentiation and control
FhHiC23_g4202	0.698839	-0.484461	0.214378	Bestrophin [Fasciola hepatica]	Fasciola hepatica	Bestrophin [Fasciola gigantica]	Fasciola gigantica	Bestrophin-1; AltName: TU15B; AltName: Vitelliform macular dystrophy protein 2 [Homo sapiens]	Homo sapiens	bestrophin-4 isoform X1 [Homo sapiens]	Danio rerio	-	chloride channel activity
FhHiC23_g1786	0.924522	-1.13624	0.211722	hypothetical protein AHF37_00709 [Paragonimus kellicotti]	Paragonimus kellicotti	hypothetical protein AHF37_00709 [Paragonimus kellicotti]	Paragonimus kellicotti	Voltage-dependent calcium channel subunit alpha-2/delta-3; AltName: Voltage-gated calcium channel subunit alpha-2/delta-3; Contains: Voltage-dependent calcium channel subunit alpha-2-3; Contains: Voltage-dependent calcium channel subunit delta-3; Flags: Precursor [Mus musculus]	Mus musculus	voltage-dependent calcium channel subunit alpha-2/delta-3 isoform X2 [Danio rerio]	Danio rerio	-	voltage-gated calcium channel activity
FhHiC23_g5757	1.30363	-1.13076	0.17287	hypothetical protein D915_001838 [Fasciola hepatica]	Fasciola hepatica	hypothetical protein FGIG_00559 [Fasciola gigantica]	Fasciola gigantica	-	-	-	-	-	-	npp23
FhHiC23_g13384	0.790547	-0.623021	0.167526	Rhodopsin orphan GPCR [Fasciola hepatica]	Fasciola hepatica	Rhodopsin orphan GPCR [Fasciolopsis buski]	Fasciolopsis buski	-	-	-	-	-	-
FhHiC23_g14251	0.916517	-0.771867	0.14465	Gamma-aminobutyric acid receptor subunit gamma-3 [Fasciola hepatica]	Fasciola hepatica	Gamma aminobutyric acid receptor subunit [Fasciolopsis buski]	Fasciolopsis buski	Lachesin; Flags: Precursor [Schistocerca americana]	Schistocerca americana	Ig-like domain-containing protein [Caenorhabditis elegans]	Drosophila melanogaster	-	Neurotransmitter-gated ion-channel ligand binding domain
FhHiC23_g9748	0.893484	-1.03121	0.137725	Beta-arrestin [Fasciola hepatica]	Fasciola hepatica	Beta-arrestin [Fasciolopsis buski]	Fasciolopsis buski	Beta-arrestin-1; AltName: Arrestin beta-1; AltName: Non-visual arrestin-2 [Homo sapiens]	Homo sapiens	beta-arrestin-1 isoform B [Homo sapiens]	Homo sapiens	krz	It is involved in the biological process described with signal transduction
FhHiC23_g11906	0.85232	-0.980441	0.128121	G-protein coupled receptor [Fasciola hepatica]	Fasciola hepatica	G-protein coupled receptor [Fasciola gigantica]	Fasciola gigantica	Growth hormone secretagogue receptor type 1; Short=GHS-R; AltName: GH-releasing peptide receptor; Short=GHRP; AltName: Ghrelin receptor [Homo sapiens]	Homo sapiens	Neuromedin U receptor homolog nmur-2 [Caenorhabditis elegans]	Caenorhabditis elegans	-	7 transmembrane receptor (rhodopsin family)
FhHiC23_g5001	0.964351	-0.837607	0.126744	Vesicular glutamate transporter 1 [Fasciolopsis buski]	Fasciolopsis buski	Vesicular glutamate transporter 1 [Fasciolopsis buski]	Fasciolopsis buski	Vesicular glutamate transporter 1; Short=VGluT1; AltName: Brain-specific Na(+)-dependent inorganic phosphate cotransporter; AltName: Solute carrier family 17 member 7 [Rattus norvegicus]	Rattus norvegicus	vesicular glutamate transporter 1 [Mus musculus]	Mus musculus	SLC17A6	acidic amino acid transport
FhHiC23_g8237	0.845382	-0.966299	0.120917	Potassium voltage-gated channel protein Shaker [Fasciola hepatica]	Fasciola hepatica	Potassium voltage-gated channel protein Shaker [Fasciola gigantica]	Fasciola gigantica	Potassium voltage-gated channel protein Shaker; AltName: Protein minisleep [Drosophila melanogaster]	Drosophila melanogaster	potassium voltage-gated channel subfamily A member 2 isoform X1 [Mus musculus]	Drosophila melanogaster	KCNA5	delayed rectifier potassium channel activity
FhHiC23_g1833	0.894653	-0.816449	0.0782039	Potassium voltage-gated channel protein eag [Fasciola hepatica]	Fasciola hepatica	Potassium voltage-gated channel protein eag [Fasciola gigantica]	Fasciola gigantica	Potassium voltage-gated channel subfamily H member 1; AltName: Ether-a-go-go potassium channel 1; Short=EAG channel 1; Short=EAG1; Short=r-eag; AltName: Voltage-gated potassium channel subunit Kv10.1 [Rattus norvegicus]	Rattus norvegicus	potassium voltage-gated channel subfamily H member 1 isoform X1 [Danio rerio]	Mus musculus	KCNH5	phosphorelay sensor kinase activity
FhHiC23_g2166	0.948716	-0.871876	0.0768402	Erythrocyte band 7 integral membrane protein [Fasciola hepatica]	Fasciola hepatica	Mechanosensory protein 2 [Fasciolopsis buski]	Fasciolopsis buski	Mechanosensory protein 2 [Caenorhabditis elegans]	Caenorhabditis elegans	Band 7 domain-containing protein [Caenorhabditis elegans]	Caenorhabditis elegans	-	regulation of acid-sensing ion channel activity
FhHiC23_g14043	0.765645	-0.697472	0.0681731	unnamed protein product [Echinostoma caproni]	Echinostoma caproni	unnamed protein product [Echinostoma caproni]	Echinostoma caproni	Acetylcholinesterase 1; Short=AChE 1; Flags: Precursor [Caenorhabditis briggsae]	Caenorhabditis briggsae	acetylcholinesterase isoform E4-E6 precursor [Homo sapiens]	Caenorhabditis elegans	ace-4	Belongs to the type-B carboxylesterase lipase family
FhHiC23_g15266	0.970646	-1.03859	0.0679449	Dopamine beta-hydroxylase [Fasciola gigantica]	Fasciola gigantica	Dopamine beta-hydroxylase [Fasciola gigantica]	Fasciola gigantica	Dopamine beta-hydroxylase; Contains: Soluble dopamine beta-hydroxylase [Equus caballus]	Equus caballus	Tyramine beta-hydroxylase [Caenorhabditis elegans]	Homo sapiens	DBH	dopamine beta-monooxygenase activity
FhHiC23_g8016	0.63766	-0.682871	0.045211	hypothetical protein D915_003492 [Fasciola hepatica]	Fasciola hepatica	hypothetical protein FBUS_05026 [Fasciolopsis buski]	Fasciolopsis buski	5-hydroxytryptamine receptor 4; Short=5-HT-4; Short=5-HT4; AltName: Serotonin receptor 4 [Homo sapiens]	Homo sapiens	5-hydroxytryptamine receptor 4 isoform X1 [Mus musculus]	Danio rerio	HTR4	Belongs to the G-protein coupled receptor 1 family
FhHiC23_g14228	0.967302	-0.927331	0.0399702	Palmitoyltransferase [Fasciola hepatica]	Fasciola hepatica	Palmitoyltransferase [Fasciola gigantica]	Fasciola gigantica	Palmitoyltransferase ZDHHC11; AltName: Zinc finger DHHC domain-containing protein 11; Short=DHHC-11; AltName: Zinc finger protein 399 [Homo sapiens]	Homo sapiens	palmitoyltransferase ZDHHC1 isoform 1 [Mus musculus]	Homo sapiens	-	Belongs to the DHHC palmitoyltransferase family
FhHiC23_g168	0.989407	-1.01977	0.03036	hypothetical protein D915_001353 [Fasciola hepatica]	Fasciola hepatica	hypothetical protein FGIG_09459 [Fasciola gigantica]	Fasciola gigantica	-	-	-	-	-	-	npp14
FhHiC23_g7107	0.966985	-0.965311	0.00167382	Secreted frizzled protein 1 [Fasciola hepatica]	Fasciola hepatica	Secreted frizzled protein 1 [Fasciola gigantica]	Fasciola gigantica	Secreted frizzled-related protein 1; Short=FRP-1; Short=sFRP-1; AltName: Secreted apoptosis-related protein 2; Short=SARP-2; Flags: Precursor [Homo sapiens]	Homo sapiens	secreted frizzled-related protein 2 precursor [Danio rerio]	Danio rerio	SFRP2	Secreted frizzled-related protein 2
