## Supplementary material for "Polo-like kinase 1 regulates growth in juvenile *Fasciola hepatica*": S8_Table

### Sheet: Schisto_irr_14days
	GO.ID	Term	Annotated	Significant	Expected	topgoFisher
Biological Process	GO:0034220	monoatomic ion transmembrane transport	225	37	14.04	0.00017
	GO:0007156	homophilic cell adhesion via plasma memb...	44	9	2.75	0.00128
	GO:0060271	cilium assembly	37	8	2.31	0.00174
	GO:0071805	potassium ion transmembrane transport	48	9	2.99	0.00243
	GO:0070588	calcium ion transmembrane transport	25	6	1.56	0.0036
	GO:0007154	cell communication	466	48	29.08	0.00379
	GO:0055085	transmembrane transport	407	57	25.39	0.00471
	GO:0006816	calcium ion transport	33	9	2.06	0.01012
	GO:0008277	regulation of G protein-coupled receptor...	4	2	0.25	0.02139
	GO:0035725	sodium ion transmembrane transport	18	4	1.12	0.02261
	GO:0000381	regulation of alternative mRNA splicing,...	5	2	0.31	0.0342
	GO:0007219	Notch signaling pathway	6	2	0.37	0.04922
Molecular Function	GO:0005201	extracellular matrix structural constitu...	10	9	0.66	2.1e-10
	GO:0005515	protein binding	1410	121	93.38	0.00061
	GO:0005516	calmodulin binding	20	6	1.32	0.00141
	GO:0005543	phospholipid binding	51	5	3.38	0.00263
	GO:0005509	calcium ion binding	222	26	14.7	0.00288
	GO:0005216	monoatomic ion channel activity	143	30	9.47	0.00315
	GO:0005245	voltage-gated calcium channel activity	6	3	0.4	0.00495
	GO:0005267	potassium channel activity	37	8	2.45	0.01225
	GO:0005085	guanyl-nucleotide exchange factor activi...	53	8	3.51	0.022
	GO:0140359	ABC-type transporter activity	17	4	1.13	0.02259
	GO:0004672	protein kinase activity	248	22	16.42	0.02925
	GO:0004697	protein kinase C activity	5	2	0.33	0.03826
	GO:0015297	antiporter activity	20	5	1.32	0.04004
	GO:0004197	cysteine-type endopeptidase activity	20	4	1.32	0.04034
	GO:0022857	transmembrane transporter activity	369	56	24.44	0.04165
	GO:0004888	transmembrane signaling receptor activit...	163	18	10.8	0.04282
Cellular Component	GO:0016020	membrane	2404	237	170.42	5.2e-17
	GO:0005581	collagen trimer	4	3	0.28	0.0013
	GO:0005604	basement membrane	5	3	0.35	0.0032
	GO:0005891	voltage-gated calcium channel complex	6	3	0.43	0.006
	GO:0005886	plasma membrane	233	32	16.52	0.0072
	GO:0045211	postsynaptic membrane	13	4	0.92	0.0106
	GO:0005929	cilium	83	14	5.88	0.0148
	GO:0005856	cytoskeleton	274	23	19.42	0.0148
	GO:0034702	monoatomic ion channel complex	37	9	2.62	0.022
	GO:0030867	rough endoplasmic reticulum membrane	5	2	0.35	0.0434

### Sheet: Schisto_h2b_21days
	GO.ID	Term	Annotated	Significant	Expected	topgoFisher
Biological Process	GO:0034220	monoatomic ion transmembrane transport	225	38	15.52	2.7e-05
	GO:0007165	signal transduction	440	62	30.35	0.00018
	GO:0005977	glycogen metabolic process	9	6	0.62	0.0012
	GO:0007156	homophilic cell adhesion via plasma memb...	44	9	3.03	0.00258
	GO:0006468	protein phosphorylation	246	29	16.97	0.00463
	GO:0051260	protein homooligomerization	17	5	1.17	0.00468
	GO:0061780	mitotic cohesin loading	2	2	0.14	0.00474
	GO:0071805	potassium ion transmembrane transport	48	11	3.31	0.00485
	GO:0030514	negative regulation of BMP signaling pat...	3	2	0.21	0.01358
	GO:0031032	actomyosin structure organization	3	2	0.21	0.01358
	GO:0045596	negative regulation of cell differentiat...	3	2	0.21	0.01358
	GO:0051216	cartilage development	3	2	0.21	0.01358
	GO:1903818	positive regulation of voltage-gated pot...	8	3	0.55	0.01401
	GO:0032222	regulation of synaptic transmission, cho...	8	3	0.55	0.01401
	GO:0030431	sleep	8	3	0.55	0.01401
	GO:0030036	actin cytoskeleton organization	39	7	2.69	0.0196
	GO:0000045	autophagosome assembly	4	2	0.28	0.02592
	GO:0031146	SCF-dependent proteasomal ubiquitin-depe...	4	2	0.28	0.02592
	GO:0005978	glycogen biosynthetic process	4	2	0.28	0.02592
	GO:0007154	cell communication	466	72	32.14	0.02951
	GO:0016055	Wnt signaling pathway	20	4	1.38	0.04461
	GO:0060079	excitatory postsynaptic potential	12	3	0.83	0.04484
Molecular Function	GO:0005201	extracellular matrix structural constitu...	10	9	0.74	5.9e-10
	GO:0005516	calmodulin binding	20	7	1.49	0.00039
	GO:0005515	protein binding	1410	146	104.82	0.00043
	GO:0004888	transmembrane signaling receptor activit...	163	23	12.12	0.00108
	GO:0005509	calcium ion binding	222	28	16.5	0.00363
	GO:0005230	extracellular ligand-gated monoatomic io...	31	9	2.3	0.00426
	GO:0005249	voltage-gated potassium channel activity	23	6	1.71	0.00552
	GO:0005245	voltage-gated calcium channel activity	6	3	0.45	0.00688
	GO:0004672	protein kinase activity	248	30	18.44	0.00737
	GO:0003779	actin binding	66	11	4.91	0.01154
	GO:0031418	L-ascorbic acid binding	3	2	0.22	0.01572
	GO:0140658	ATP-dependent chromatin remodeler activi...	22	5	1.64	0.02027
	GO:0060090	molecular adaptor activity	24	4	1.78	0.02983
	GO:0022848	acetylcholine-gated monoatomic cation-se...	10	3	0.74	0.03301
	GO:0031683	G-protein beta/gamma-subunit complex bin...	11	3	0.82	0.04294
	GO:0003682	chromatin binding	11	3	0.82	0.04294
	GO:0005543	phospholipid binding	51	6	3.79	0.04728
	GO:0071949	FAD binding	5	2	0.37	0.04742
Cellular Component	GO:0016020	membrane	2404	200	164.39	4.7e-05
	GO:0016459	myosin complex	7	4	0.48	0.00064
	GO:0005886	plasma membrane	233	39	15.93	0.00073
	GO:0008076	voltage-gated potassium channel complex	13	5	0.89	0.00118
	GO:0045211	postsynaptic membrane	13	5	0.89	0.00118
	GO:0030016	myofibril	8	5	0.55	0.00118
	GO:0005581	collagen trimer	4	3	0.27	0.0012
	GO:0005604	basement membrane	5	3	0.34	0.00285
	GO:0005891	voltage-gated calcium channel complex	6	3	0.41	0.00542
	GO:0005576	extracellular region	67	10	4.58	0.01123
	GO:0005861	troponin complex	3	2	0.21	0.01335
	GO:0030314	junctional membrane complex	3	2	0.21	0.01335
	GO:0033017	sarcoplasmic reticulum membrane	3	2	0.21	0.01335
	GO:0005856	cytoskeleton	274	26	18.74	0.03903
	GO:0098793	presynapse	7	3	0.48	0.04038

### Sheet: Schisto_fgfra_21days
	GO.ID	Term	Annotated	Significant	Expected	topgoFisher
Biological Process	GO:0007156	homophilic cell adhesion via plasma memb...	44	25	5.57	2.9e-12
	GO:0034220	monoatomic ion transmembrane transport	225	60	28.46	1.1e-06
	GO:0006468	protein phosphorylation	246	57	31.12	2.5e-06
	GO:0071805	potassium ion transmembrane transport	48	19	6.07	1.1e-05
	GO:0007165	signal transduction	440	105	55.66	1.8e-05
	GO:0043087	regulation of GTPase activity	14	6	1.77	0.00017
	GO:0030036	actin cytoskeleton organization	39	12	4.93	0.00023
	GO:0051260	protein homooligomerization	17	8	2.15	0.00053
	GO:0070588	calcium ion transmembrane transport	25	10	3.16	0.00121
	GO:0022008	neurogenesis	17	8	2.15	0.00198
	GO:0016055	Wnt signaling pathway	20	9	2.53	0.00477
	GO:0005977	glycogen metabolic process	9	5	1.14	0.00724
	GO:0060079	excitatory postsynaptic potential	12	5	1.52	0.01174
	GO:0007169	transmembrane receptor protein tyrosine ...	3	3	0.38	0.01592
	GO:0061780	mitotic cohesin loading	2	2	0.25	0.01597
	GO:0022604	regulation of cell morphogenesis	2	2	0.25	0.01597
	GO:0071596	ubiquitin-dependent protein catabolic pr...	2	2	0.25	0.01597
	GO:0007155	cell adhesion	87	37	11	0.02155
	GO:0006897	endocytosis	14	6	1.77	0.02813
	GO:0007399	nervous system development	24	12	3.04	0.02894
	GO:0030522	intracellular receptor signaling pathway	6	3	0.76	0.02998
	GO:0007219	Notch signaling pathway	6	3	0.76	0.02998
	GO:0007166	cell surface receptor signaling pathway	81	32	10.25	0.03659
	GO:0010468	regulation of gene expression	375	57	47.43	0.04249
	GO:0030514	negative regulation of BMP signaling pat...	3	2	0.38	0.04389
	GO:0090090	negative regulation of canonical Wnt sig...	3	2	0.38	0.04389
	GO:0045596	negative regulation of cell differentiat...	3	2	0.38	0.04389
	GO:0030968	endoplasmic reticulum unfolded protein r...	3	2	0.38	0.04389
	GO:0031032	actomyosin structure organization	3	2	0.38	0.04389
	GO:0015937	coenzyme A biosynthetic process	3	2	0.38	0.04389
	GO:0051216	cartilage development	3	2	0.38	0.04389
	GO:0007205	protein kinase C-activating G protein-co...	3	2	0.38	0.04389
Molecular Function	GO:0005515	protein binding	1410	271	185.95	1.1e-11
	GO:0005509	calcium ion binding	222	61	29.28	5.4e-09
	GO:0004888	transmembrane signaling receptor activit...	163	37	21.5	7.2e-06
	GO:0005249	voltage-gated potassium channel activity	23	12	3.03	8.5e-06
	GO:0005201	extracellular matrix structural constitu...	10	7	1.32	5.6e-05
	GO:0005516	calmodulin binding	20	10	2.64	7.9e-05
	GO:0005245	voltage-gated calcium channel activity	6	5	0.79	0.00021
	GO:0005230	extracellular ligand-gated monoatomic io...	31	14	4.09	0.00065
	GO:0022848	acetylcholine-gated monoatomic cation-se...	10	6	1.32	0.00067
	GO:0005085	guanyl-nucleotide exchange factor activi...	53	16	6.99	0.00091
	GO:0004672	protein kinase activity	248	57	32.71	0.00295
	GO:0008569	minus-end-directed microtubule motor act...	13	6	1.71	0.00388
	GO:0051959	dynein light intermediate chain binding	13	6	1.71	0.00388
	GO:0003779	actin binding	66	18	8.7	0.00483
	GO:0005096	GTPase activator activity	36	11	4.75	0.00511
	GO:0045505	dynein intermediate chain binding	14	6	1.85	0.00604
	GO:0060090	molecular adaptor activity	24	7	3.17	0.00819
	GO:0003682	chromatin binding	11	5	1.45	0.00915
	GO:0005216	monoatomic ion channel activity	143	49	18.86	0.01559
	GO:0140297	DNA-binding transcription factor binding	3	3	0.4	0.01733
	GO:0035591	signaling adaptor activity	5	3	0.66	0.01734
	GO:0004879	nuclear receptor activity	5	3	0.66	0.01858
	GO:0005543	phospholipid binding	51	6	6.73	0.01882
	GO:0004714	transmembrane receptor protein tyrosine ...	9	4	1.19	0.02185
	GO:0004114	3',5'-cyclic-nucleotide phosphodiesteras...	11	4	1.45	0.04614
	GO:0031418	L-ascorbic acid binding	3	2	0.4	0.04754
	GO:0019894	kinesin binding	3	2	0.4	0.04754
	GO:0001540	amyloid-beta binding	3	2	0.4	0.04754
	GO:0004143	ATP-dependent diacylglycerol kinase acti...	3	2	0.4	0.04754
	GO:0004104	cholinesterase activity	3	2	0.4	0.04754
Cellular Component	GO:0005886	plasma membrane	233	76	27.62	3e-11
	GO:0005856	cytoskeleton	274	45	32.48	2.6e-05
	GO:0045211	postsynaptic membrane	13	8	1.54	2.8e-05
	GO:0005891	voltage-gated calcium channel complex	6	5	0.71	0.00012
	GO:0008076	voltage-gated potassium channel complex	13	7	1.54	0.00029
	GO:0016020	membrane	2404	323	284.95	0.00297
	GO:0030016	myofibril	8	5	0.95	0.00599
	GO:0034702	monoatomic ion channel complex	37	18	4.39	0.00692
	GO:0098793	presynapse	7	4	0.83	0.01372
	GO:0005871	kinesin complex	3	2	0.36	0.03876
	GO:0033017	sarcoplasmic reticulum membrane	3	2	0.36	0.03876
	GO:0031931	TORC1 complex	3	2	0.36	0.03876
	GO:0005861	troponin complex	3	2	0.36	0.03876
	GO:0030314	junctional membrane complex	3	2	0.36	0.03876
	GO:0016459	myosin complex	7	3	0.83	0.04019
