## Supplementary material for "Polo-like kinase 1 regulates growth in juvenile *Fasciola hepatica*": S10_Table

### Sheet: Primers
Gene name	Gene ID	dsRNA Forward	dsRNA Reverse	qPCR Forward	qPCR Reverse
neomycin (neo)	-	GGTGGAGAGGCTATTCGGCT	CCTTCCCGCTTCAGTGACAA
polo-like kinase 1 (plk1)	FhHiC23_g6132	GCTCCTCCGGATAGCAAATC	ATCAAGGGGACAGTGACAGG	CTCAGAACAGTTGCCCTTCC	ATCAAGGGGACAGTGACAGG
histone 2B (h2b)	absent from 2024 Lpool genome assembly; WashU ID: D915_007751			ATCTCATCGAAGGCGATGTC	TTTGGTGCTCGTGTACTTGG
myosin light chain (mlc)	FhHiC23_g308			AACGGGTTACCTTCGAGACC	TGGTCCACTTGATGTTCGTC
glyceraldehyde 3-phosphate dehydrogenase (gapdh)	FhHiC23_g5828			GGCTGTGGGCAAAGTCATTC	AGATCCACGACGGAAACATCA
